# Shifting Beyond Classical Drug Synergy in Combinatorial Therapy through Solubility Alterations

**DOI:** 10.1101/2024.11.08.618644

**Authors:** Elham Gholizadeh, Ehsan Zangene, Uladzislau Vadadokhau, Danilo Ritz, Juho J. Miettinen, Rabah Soliymani, Marc Baumann, Mathias Wilhelm, Esko Kankuri, Paul A. Haynes, Caroline A. Heckman, Amir A. Saei, Mohieddin Jafari

**Affiliations:** Department of Biochemistry and Developmental Biology, Faculty of Medicine, University of Helsinki, Helsinki, Finland; Biozentrum, University of Basel, Basel, Switzerland; Institute for Molecular Medicine Finland (FIMM), Helsinki Institute of Life Science, iCAN Digital Cancer Medicine Flagship, University of Helsinki, Helsinki, Finland; Technical University of Munich, Munich, Germany; Department of Pharmacology, Faculty of Medicine, University of Helsinki, Helsinki, Finland; School of Natural Sciences, Macquarie University, North Ryde, New South Wales 2109, Australia; Department of Microbiology, Tumor and Cell Biology, Karolinska Institutet, Stockholm, Sweden

## Abstract

Acute myeloid leukemia (AML) remains a formidable clinical challenge due to genetic heterogeneity, high relapse rates, and toxicities associated with conventional chemotherapies. Rationally designed drug combinations offer improved efficacy, yet their selection is often empirical and lacks molecular mechanistic understanding. Here, we present CoPISA workflow (Proteome Integral Solubility/Stability Alteration Analysis for Combinations), a high-throughput proteomics workflow that captures protein solubility/stability alterations unique to combinatorial drug treatments, revealing mechanisms unattainable through single-drug analyses. Applying CoPISA to two rationally designed AML drug pairs, LY3009120-sapanisertib (LS) and ruxolitinib-ulixertinib (RU), we mapped primary (lysate) and secondary (living cell) protein target landscapes. Notably, our analysis uncovered an emergent mechanistic principle, “conjunctional targeting” (i.e., conjunctional inhibition), wherein cooperative drug actions induce treatment-specific targets not achievable individually, analogous to an AND-gate logic model. LS-specific AND-gate proteins converged on SUMOylation, chromatin condensation, and VEGF-linked adhesion, while RU-specific targets disrupted DNA-damage checkpoints, mitochondrial bioenergetics, and RNA-splicing machinery, collectively implicating synthetic-lethal vulnerabilities. Additionally, the post-translational modifications (PTMs) profiling of differential soluble proteins confirms several combination-induced modifications (e.g., acetylation, dimethylation, phosphorylation) on key AML proteins, such as *NPM1*. Network interrogation of AML-associated proteins showed that a high percentage of targeted proteins are unique to the combinations, including frequently mutated drivers *DNMT3A, NPM1,* and *TP53*. CoPISA exposes how drug pairs enact multi-axis pressure on AML cells through conjunctional targeting, a mechanistic layer beyond classical synergy. By pinpointing combination-exclusive protein targets and signaling pathways, CoPISA provides a blueprint for precision-guided regimen design in AML and other heterogeneous cancers. Data are available via ProteomeXchange with identifier PXD066812.
