## Supplementary data 3 for "Shifting Beyond Classical Drug Synergy in Combinatorial Therapy through Solubility Alterations"

### Sheet: LS
cluster	ID	Description	GeneRatio	BgRatio	pvalue	p.adjust	qvalue	Count	mains	geneID	overlap_L	overlap_S	overlap_LS	L_only	S_only	LS_only
1	R-HSA-6807878	COPI-mediated anterograde transport	10/39	101/10955	1.43453e-12	2.68257e-10	2.11404e-10	10	Intracellular Transport & Organelle Trafficking	ACTR10/DYNLL1/COPA/CAPZA1/DCTN1/DYNC1I1/SPTAN1/COPB1/INS/SPTBN2	NA	NA	NA
1	R-HSA-8856688	Golgi-to-ER retrograde transport	10/39	133/10955	2.33112e-11	2.90613e-09	2.29022e-09	10	Intracellular Transport & Organelle Trafficking	ACTR10/DYNLL1/KIF4B/KIFAP3/COPA/CAPZA1/DCTN1/DYNC1I1/COPB1/KIF3A	NA	NA	NA
1	R-HSA-199977	ER to Golgi Anterograde Transport	10/39	154/10955	1.00704e-10	9.41585e-09	7.42032e-09	10	Intracellular Transport & Organelle Trafficking	ACTR10/DYNLL1/COPA/CAPZA1/DCTN1/DYNC1I1/SPTAN1/COPB1/INS/SPTBN2	NA	NA	NA
1	R-HSA-948021	Transport to the Golgi and subsequent modification	10/39	185/10955	6.14984e-10	4.60008e-08	3.62517e-08	10	Intracellular Transport & Organelle Trafficking	ACTR10/DYNLL1/COPA/CAPZA1/DCTN1/DYNC1I1/SPTAN1/COPB1/INS/SPTBN2	NA	NA	NA
1	R-HSA-6811442	Intra-Golgi and retrograde Golgi-to-ER traffic	10/39	202/10955	1.45158e-09	9.04819e-08	7.13058e-08	10	Intracellular Transport & Organelle Trafficking	ACTR10/DYNLL1/KIF4B/KIFAP3/COPA/CAPZA1/DCTN1/DYNC1I1/COPB1/KIF3A	NA	NA	NA
10	R-HSA-913531	Interferon Signaling	9/17	200/10955	4.03354e-12	6.00997e-10	3.22683e-10	9	Interferon / Cytokine Signaling	NEDD4/ISG15/GBP1/GBP5/B2M/IRF7/IRF3/KPNB1/EIF2AK2	NA	NA	NA
10	R-HSA-877300	Interferon gamma signaling	5/17	92/10955	2.1391e-07	7.96814e-06	4.2782e-06	5	Interferon / Cytokine Signaling	GBP1/GBP5/B2M/IRF7/IRF3	NA	NA	NA
10	R-HSA-909733	Interferon alpha/beta signaling	4/17	72/10955	3.82657e-06	8.14513e-05	4.37322e-05	4	Interferon / Cytokine Signaling	ISG15/IRF7/IRF3/KPNB1	NA	NA	NA
16	R-HSA-168643	Nucleotide-binding domain, leucine rich repeat containing receptor (NLR) signaling pathways	6/11	57/10955	6.85447e-12	3.42724e-10	1.58735e-10	6	Inflammasome & Inflammatory Response	AIM2/PYCARD/CASP4/CASP1/NLRP3/CARD9	NA	NA	NA
16	R-HSA-622312	Inflammasomes	4/11	21/10955	3.26437e-09	8.16093e-08	3.7798e-08	4	Inflammasome & Inflammatory Response	AIM2/PYCARD/CASP1/NLRP3	NA	NA	NA
16	R-HSA-9664424	Cell recruitment (pro-inflammatory response)	4/11	26/10955	8.13326e-09	1.01666e-07	4.70873e-08	4	Inflammasome & Inflammatory Response	PYCARD/CASP1/NLRP3/IL18	NA	NA	NA
16	R-HSA-844456	The NLRP3 inflammasome	3/11	16/10955	4.18804e-07	4.18804e-06	1.93972e-06	3	Inflammasome & Inflammatory Response	PYCARD/CASP1/NLRP3	NA	NA	NA
16	R-HSA-5620971	Pyroptosis	3/11	28/10955	2.43393e-06	2.02828e-05	9.39412e-06	3	Inflammasome & Inflammatory Response	CASP4/CASP1/IL18	NA	NA	NA
16	R-HSA-168638	NOD1/2 Signaling Pathway	3/11	37/10955	5.74436e-06	4.10311e-05	1.90039e-05	3	Inflammasome & Inflammatory Response	CASP4/CASP1/CARD9	NA	NA	NA
2	R-HSA-5688426	Deubiquitination	9/13	298/10955	4.7036e-12	6.91429e-10	4.05995e-10	9	Protein Deubiquitination & Processing	USP13/USP17L18/USP34/AXIN1/PTEN/NEDD8/USP11/USP4/TRAF6	NA	NA	NA
2	R-HSA-5689880	Ub-specific processing proteases	8/13	220/10955	2.75146e-11	2.02232e-09	1.18747e-09	8	Protein Deubiquitination & Processing	USP13/USP17L18/USP34/AXIN1/PTEN/USP11/USP4/TRAF6	NA	NA	NA
3	R-HSA-3247509	Chromatin modifying enzymes	32/135	272/10955	7.60335e-23	2.89307e-20	1.71275e-20	32	Epigenetic and Chromatin Regulation	EZH2/MTA2/NCOR1/HDAC2/CREBBP/CDK4/DNMT3A/KDM6A/ASH2L/ACTB/EP300/SUZ12/CHD3/ACTL6A/H4C1/ATF2/HDAC1/EED/KMT2B/MBD3/RUVBL2/CARM1/ARID1A/SMARCC1/PRMT1/RELA/CHD4/EHMT2/H3C1/RBBP7/HDAC3/SMARCA4	NA	EZH2,NA,H4C1	NA,DNMT3A,ASH2L,RBBP7		EZH2,H4C1	DNMT3A,ASH2L,RBBP7
3	R-HSA-4839726	Chromatin organization	32/135	272/10955	7.60335e-23	2.89307e-20	1.71275e-20	32	Epigenetic and Chromatin Regulation	EZH2/MTA2/NCOR1/HDAC2/CREBBP/CDK4/DNMT3A/KDM6A/ASH2L/ACTB/EP300/SUZ12/CHD3/ACTL6A/H4C1/ATF2/HDAC1/EED/KMT2B/MBD3/RUVBL2/CARM1/ARID1A/SMARCC1/PRMT1/RELA/CHD4/EHMT2/H3C1/RBBP7/HDAC3/SMARCA4	NA	EZH2,NA,H4C1	NA,DNMT3A,ASH2L,RBBP7		EZH2,H4C1	DNMT3A,ASH2L,RBBP7
3	R-HSA-212165	Epigenetic regulation of gene expression	27/135	188/10955	1.23565e-21	3.13443e-19	1.85564e-19	27	Epigenetic and Chromatin Regulation	EZH2/MTA2/HDAC2/DNMT3A/DNMT1/KDM6A/ASH2L/ACTB/EP300/TET2/SUZ12/CHD3/CBX3/H4C1/HDAC1/EED/KMT2B/MBD3/H3-3A/BAZ1B/DDX21/CHD4/EHMT2/H3C1/TET3/RBBP7/PAXIP1	NA,CBX3	EZH2,NA,H4C1	NA,DNMT3A,ASH2L,RBBP7	CBX3	EZH2,H4C1	DNMT3A,ASH2L,RBBP7
3	R-HSA-3108232	SUMO E3 ligases SUMOylate target proteins	26/135	182/10955	8.65692e-21	1.64698e-18	9.75043e-19	26	SUMOylation and PTEN-related Control	BLM/TP53BP1/HDAC2/CREBBP/DNMT3A/DNMT1/BRCA1/NPM1/EP300/SUZ12/CBX4/CHD3/H4C1/AR/RNF2/HDAC1/CBX8/BMI1/UBE2I/CETN2/PARP1/PCGF2/DDX5/TP53/CDKN2A/RELA	NA,CBX8	NA,H4C1,PARP1	NA,DNMT3A,BRCA1	CBX8	H4C1,PARP1	DNMT3A,BRCA1
3	R-HSA-8943724	Regulation of PTEN gene transcription	18/135	61/10955	1.12629e-20	1.71421e-18	1.01484e-18	18	SUMOylation and PTEN-related Control	EZH2/MTA2/HDAC2/SUZ12/CBX4/CHD3/ATF2/RNF2/HDAC1/CBX8/EED/BMI1/MBD3/HDAC5/TP53/CHD4/RBBP7/HDAC3	NA,CBX8	EZH2,NA	NA,RBBP7	CBX8	EZH2	RBBP7
3	R-HSA-2990846	SUMOylation	26/135	188/10955	2.02048e-20	2.56265e-18	1.51713e-18	26	SUMOylation and PTEN-related Control	BLM/TP53BP1/HDAC2/CREBBP/DNMT3A/DNMT1/BRCA1/NPM1/EP300/SUZ12/CBX4/CHD3/H4C1/AR/RNF2/HDAC1/CBX8/BMI1/UBE2I/CETN2/PARP1/PCGF2/DDX5/TP53/CDKN2A/RELA	NA,CBX8	NA,H4C1,PARP1	NA,DNMT3A,BRCA1	CBX8	H4C1,PARP1	DNMT3A,BRCA1
3	R-HSA-5617472	Activation of anterior HOX genes in hindbrain development during early embryogenesis	22/135	121/10955	4.76184e-20	4.5297e-18	2.68167e-18	22	HOX and Developmental Genes	PAX6/EZH2/NCOR1/CREBBP/YY1/KDM6A/ASH2L/EP300/SUZ12/H4C1/EGR2/HOXA1/RARB/EED/PCGF2/H3-3A/POLR2A/CTCF/H3C1/RBBP7/HDAC3/PAXIP1	NA	NA,EZH2,H4C1	NA,ASH2L,RBBP7		EZH2,H4C1	ASH2L,RBBP7
3	R-HSA-5619507	Activation of HOX genes during differentiation	22/135	121/10955	4.76184e-20	4.5297e-18	2.68167e-18	22	HOX and Developmental Genes	PAX6/EZH2/NCOR1/CREBBP/YY1/KDM6A/ASH2L/EP300/SUZ12/H4C1/EGR2/HOXA1/RARB/EED/PCGF2/H3-3A/POLR2A/CTCF/H3C1/RBBP7/HDAC3/PAXIP1	NA	NA,EZH2,H4C1	NA,ASH2L,RBBP7		EZH2,H4C1	ASH2L,RBBP7
3	R-HSA-2559583	Cellular Senescence	24/135	196/10955	1.23428e-17	1.04365e-15	6.17863e-16	24	Cell Fate & Hormonal Control	RB1/EZH2/CDK4/SUZ12/CBX4/FOS/H4C1/SP1/E2F1/RNF2/ATM/CBX8/EED/BMI1/ETS1/CEBPB/H3-3A/TP53/CDKN2A/RELA/EHMT2/H3C1/RBBP7/FZR1	RB1,NA,CBX8	EZH2,NA,H4C1	NA,RBBP7	RB1,CBX8	EZH2,H4C1	RBBP7
3	R-HSA-9018519	Estrogen-dependent gene expression	21/135	149/10955	8.48779e-17	6.45921e-15	3.82397e-15	21	Cell Fate & Hormonal Control	CREBBP/YY1/EP300/MED1/FOS/H4C1/ATF2/JUND/SP1/BCL2/HDAC1/GATA3/H3-3A/DDX5/POLR2A/CDK9/CBFB/CARM1/PRMT1/FOXA1/H3C1	NA	NA,H4C1,JUND	NA		H4C1,JUND
4	R-HSA-5663202	Diseases of signal transduction by growth factor receptors and second messengers	52/119	433/10955	9.2038e-42	8.83564e-39	3.72996e-39	52	MAPK/ERK and PI3K/AKT Signaling	AKT1/STAT3/FYN/STAT1/CBL/ERBB3/ALK/EGF/ARRB1/FLT3/CLTC/NRAS/CALM3/MAPK1/PDGFRB/MYC/GSK3B/ARRB2/PIK3CA/PTPN11/HSP90AA1/UBB/CTNNB1/MAPK3/RAC1/RPS27A/ERBB4/AREG/CSK/SRC/EGFR/HIP1/BTC/MDM2/GRB2/GAB2/KIF5B/IRS1/LYN/PIK3R1/ITGB3/ESR1/ERBB2/IQGAP1/GOLGB1/PHB1/GSK3A/PLCG1/JAK2/NF1/FRS2/ERLIN2	NA,ITGB3	NA,HSP90AA1	NA,ARRB2	ITGB3	HSP90AA1	ARRB2
4	R-HSA-5683057	MAPK family signaling cascades	42/119	325/10955	1.74922e-34	8.39624e-32	3.54447e-32	42	MAPK/ERK and PI3K/AKT Signaling	FYN/ERBB3/EGF/ARRB1/FLT3/NRAS/CALM3/MAPK1/PDGFRB/ANGPT1/CDC42/MYC/JUN/ARRB2/PIK3CA/PTPN11/UBB/MAPK3/RAC1/RPS27A/ERBB4/AREG/PTK2/CSK/SRC/EGFR/BTC/GRB2/IL6R/IRS1/PIK3R1/ITGB3/DAB2IP/ERBB2/IQGAP1/PHB1/JAK1/JAK2/LAT/ACTN2/NF1/FRS2	NA,ITGB3	NA	NA,ARRB2	ITGB3		ARRB2
4	R-HSA-5684996	MAPK1/MAPK3 signaling	38/119	286/10955	1.6664e-31	4.89511e-29	2.06647e-29	38	MAPK/ERK and PI3K/AKT Signaling	FYN/ERBB3/EGF/ARRB1/FLT3/NRAS/CALM3/MAPK1/PDGFRB/ANGPT1/ARRB2/PIK3CA/PTPN11/UBB/MAPK3/RPS27A/ERBB4/AREG/PTK2/CSK/SRC/EGFR/BTC/GRB2/IL6R/IRS1/PIK3R1/ITGB3/DAB2IP/ERBB2/IQGAP1/PHB1/JAK1/JAK2/LAT/ACTN2/NF1/FRS2	NA,ITGB3	NA	NA,ARRB2	ITGB3		ARRB2
4	R-HSA-2029480	Fcgamma receptor (FCGR) dependent phagocytosis	26/119	86/10955	2.03963e-31	4.89511e-29	2.06647e-29	26	Immune Receptor & Phagocytosis	FYN/SYK/MAPK1/CDC42/ABL1/PIK3CA/HSP90AA1/MAPK3/RAC1/BTK/PTK2/NF2/SRC/GRB2/LYN/VAV3/CRK/PIK3R1/HCK/ABI1/MYH2/FGR/PLCG1/CD3G/FCGR2A/ARPC4	NA,CRK	NA,HSP90AA1	NA,ABI1	CRK	HSP90AA1	ABI1
4	R-HSA-5673001	RAF/MAP kinase cascade	36/119	280/10955	2.88508e-29	5.53936e-27	2.33844e-27	36	MAPK/ERK and PI3K/AKT Signaling	FYN/ERBB3/EGF/ARRB1/FLT3/NRAS/CALM3/MAPK1/PDGFRB/ANGPT1/ARRB2/PIK3CA/UBB/MAPK3/RPS27A/ERBB4/AREG/PTK2/CSK/SRC/EGFR/BTC/GRB2/IRS1/PIK3R1/ITGB3/DAB2IP/ERBB2/IQGAP1/PHB1/JAK1/JAK2/LAT/ACTN2/NF1/FRS2	NA,ITGB3	NA	NA,ARRB2	ITGB3		ARRB2
4	R-HSA-194138	Signaling by VEGF	25/119	108/10955	5.84146e-27	9.34634e-25	3.94555e-25	25	Angiogenesis / Growth Factors	AKT1/FYN/RHOA/NRAS/CALM3/CAV1/CDC42/JUP/PIK3CA/HSP90AA1/CTNNB1/RAC1/CDH5/MAPK11/PTK2/SRC/FLT1/VAV3/CRK/PIK3R1/ITGB3/BCAR1/FLT4/ABI1/PLCG1	NA,CRK,ITGB3	NA,RHOA,HSP90AA1	NA,JUP,ABI1	CRK,ITGB3	RHOA,HSP90AA1	JUP,ABI1
4	R-HSA-2219528	PI3K/AKT Signaling in Cancer	24/119	104/10955	7.34139e-26	1.00682e-23	4.25028e-24	24	MAPK/ERK and PI3K/AKT Signaling	AKT1/FYN/ERBB3/EGF/FLT3/PDGFRB/GSK3B/PIK3CA/PTPN11/RAC1/ERBB4/AREG/SRC/EGFR/BTC/MDM2/GRB2/GAB2/IRS1/PIK3R1/ESR1/ERBB2/GSK3A/FRS2	NA	NA	NA
4	R-HSA-9664407	Parasite infection	20/119	59/10955	1.95411e-25	1.87594e-23	7.91928e-24	20	MAPK/ERK and PI3K/AKT Signaling	FYN/SYK/MAPK1/CDC42/ABL1/MAPK3/RAC1/BTK/PTK2/SRC/GRB2/LYN/VAV3/CRK/HCK/ABI1/MYH2/FGR/CD3G/ARPC4	NA,CRK	NA	NA,ABI1	CRK		ABI1
4	R-HSA-9664417	Leishmania phagocytosis	20/119	59/10955	1.95411e-25	1.87594e-23	7.91928e-24	20	Immune Receptor & Phagocytosis	FYN/SYK/MAPK1/CDC42/ABL1/MAPK3/RAC1/BTK/PTK2/SRC/GRB2/LYN/VAV3/CRK/HCK/ABI1/MYH2/FGR/CD3G/ARPC4	NA,CRK	NA	NA,ABI1	CRK		ABI1
4	R-HSA-9664422	FCGR3A-mediated phagocytosis	20/119	59/10955	1.95411e-25	1.87594e-23	7.91928e-24	20	Immune Receptor & Phagocytosis	FYN/SYK/MAPK1/CDC42/ABL1/MAPK3/RAC1/BTK/PTK2/SRC/GRB2/LYN/VAV3/CRK/HCK/ABI1/MYH2/FGR/CD3G/ARPC4	NA,CRK	NA	NA,ABI1	CRK		ABI1
5	R-HSA-3108232	SUMO E3 ligases SUMOylate target proteins	6/11	182/10955	8.35059e-09	4.46499e-07	2.72386e-07	6	SUMOylation	SUMO2/L3MBTL2/CBX2/CTBP1/SUMO1/HNRNPK	NA	NA	NA
5	R-HSA-2990846	SUMOylation	6/11	188/10955	1.01477e-08	4.46499e-07	2.72386e-07	6	SUMOylation	SUMO2/L3MBTL2/CBX2/CTBP1/SUMO1/HNRNPK	NA	NA	NA
5	R-HSA-3899300	SUMOylation of transcription cofactors	4/11	45/10955	8.02726e-08	2.11195e-06	1.28839e-06	4	SUMOylation	SUMO2/CBX2/CTBP1/SUMO1	NA	NA	NA
5	R-HSA-4570464	SUMOylation of RNA binding proteins	4/11	47/10955	9.59975e-08	2.11195e-06	1.28839e-06	4	SUMOylation	SUMO2/CBX2/SUMO1/HNRNPK	NA	NA	NA
5	R-HSA-4551638	SUMOylation of chromatin organization proteins	4/11	71/10955	5.16543e-07	9.09115e-06	5.54604e-06	4	SUMOylation	SUMO2/L3MBTL2/CBX2/SUMO1	NA	NA	NA
5	R-HSA-3215018	Processing and activation of SUMO	2/11	10/10955	4.10692e-05	0.000602348	0.000367461	2	SUMOylation	SUMO2/SUMO1	NA	NA	NA
5	R-HSA-3108214	SUMOylation of DNA damage response and repair proteins	3/11	77/10955	5.2905e-05	0.000665091	0.000405737	3	SUMOylation	SUMO2/CBX2/SUMO1	NA	NA	NA
5	R-HSA-4655427	SUMOylation of DNA methylation proteins	2/11	17/10955	0.000123645	0.0013601	0.000829724	2	SUMOylation	CBX2/SUMO1	NA	NA	NA
5	R-HSA-3232118	SUMOylation of transcription factors	2/11	20/10955	0.000172456	0.00168623	0.00102868	2	SUMOylation	SUMO2/SUMO1	NA	NA	NA
5	R-HSA-4090294	SUMOylation of intracellular receptors	2/11	30/10955	0.000392675	0.00345554	0.00210805	2	SUMOylation	SUMO2/SUMO1	NA	NA	NA
6	R-HSA-68877	Mitotic Prometaphase	31/59	204/10955	7.94958e-39	3.16393e-36	1.9079e-36	31	M Phase Regulation and Mitotic Chromatid Segregation	PRKACA/SMC3/NEK2/RCC2/CENPS/STAG2/CEP43/ACTR1A/AKAP9/B9D2/CCNB1/BUB1/SMC1A/CDCA8/CCNB2/CSNK2B/NCAPG/AURKB/DYNC1H1/BIRC5/YWHAE/RPS27/CDC20/RANBP2/BUB1B/CSNK1D/PAFAH1B1/NUP107/CKAP5/EML4/BUB3	NA,NCAPG,EML4	NA	NA,YWHAE	NCAPG,EML4		YWHAE
6	R-HSA-68886	M Phase	33/59	417/10955	6.58944e-32	1.3113e-29	7.90733e-30	33	M Phase Regulation and Mitotic Chromatid Segregation	PRKACA/SMC3/NEK2/RCC2/CENPS/STAG2/CEP43/ACTR1A/AKAP9/B9D2/CCNB1/BUB1/SMC1A/AAAS/CDCA8/CCNB2/CSNK2B/NCAPG/AURKB/DYNC1H1/BIRC5/YWHAE/RPS27/CDC20/RAB1B/RANBP2/BUB1B/CSNK1D/PAFAH1B1/NUP107/CKAP5/EML4/BUB3	NA,NCAPG,EML4	NA	NA,YWHAE	NCAPG,EML4		YWHAE
6	R-HSA-2500257	Resolution of Sister Chromatid Cohesion	21/59	126/10955	1.20399e-26	1.59729e-24	9.63192e-25	21	M Phase Regulation and Mitotic Chromatid Segregation	SMC3/RCC2/CENPS/STAG2/B9D2/CCNB1/BUB1/SMC1A/CDCA8/CCNB2/AURKB/DYNC1H1/BIRC5/RPS27/CDC20/RANBP2/BUB1B/PAFAH1B1/NUP107/CKAP5/BUB3	NA	NA	NA
6	R-HSA-69620	Cell Cycle Checkpoints	25/59	293/10955	2.31356e-24	2.30199e-22	1.38814e-22	25	M Phase Regulation and Mitotic Chromatid Segregation	RCC2/CENPS/CCNA2/B9D2/CCNB1/BUB1/CDKN1B/CDCA8/CDC7/CCNB2/AURKB/DYNC1H1/BIRC5/YWHAE/RPS27/CDC20/RANBP2/BUB1B/PAFAH1B1/CDK2/MCM2/NUP107/CKAP5/ATR/BUB3	NA,CDKN1B	NA	NA,YWHAE	CDKN1B		YWHAE
6	R-HSA-68882	Mitotic Anaphase	21/59	236/10955	1.0272e-20	7.45095e-19	4.49303e-19	21	M Phase Regulation and Mitotic Chromatid Segregation	SMC3/RCC2/CENPS/STAG2/B9D2/CCNB1/BUB1/SMC1A/CDCA8/CCNB2/AURKB/DYNC1H1/BIRC5/RPS27/CDC20/RANBP2/BUB1B/PAFAH1B1/NUP107/CKAP5/BUB3	NA	NA	NA
6	R-HSA-2555396	Mitotic Metaphase and Anaphase	21/59	237/10955	1.12326e-20	7.45095e-19	4.49303e-19	21	M Phase Regulation and Mitotic Chromatid Segregation	SMC3/RCC2/CENPS/STAG2/B9D2/CCNB1/BUB1/SMC1A/CDCA8/CCNB2/AURKB/DYNC1H1/BIRC5/RPS27/CDC20/RANBP2/BUB1B/PAFAH1B1/NUP107/CKAP5/BUB3	NA	NA	NA
6	R-HSA-9648025	EML4 and NUDC in mitotic spindle formation	17/59	117/10955	1.76062e-20	1.00104e-18	6.03642e-19	17	M Phase Regulation and Mitotic Chromatid Segregation	RCC2/CENPS/B9D2/BUB1/CDCA8/AURKB/DYNC1H1/BIRC5/RPS27/CDC20/RANBP2/BUB1B/PAFAH1B1/NUP107/CKAP5/EML4/BUB3	NA,EML4	NA	NA	EML4
6	R-HSA-141424	Amplification of signal from the kinetochores	16/59	96/10955	2.65283e-20	1.17314e-18	7.07421e-19	16	M Phase Regulation and Mitotic Chromatid Segregation	RCC2/CENPS/B9D2/BUB1/CDCA8/AURKB/DYNC1H1/BIRC5/RPS27/CDC20/RANBP2/BUB1B/PAFAH1B1/NUP107/CKAP5/BUB3	NA	NA	NA
6	R-HSA-141444	Amplification of signal from unattached kinetochores via a MAD2 inhibitory signal	16/59	96/10955	2.65283e-20	1.17314e-18	7.07421e-19	16	M Phase Regulation and Mitotic Chromatid Segregation	RCC2/CENPS/B9D2/BUB1/CDCA8/AURKB/DYNC1H1/BIRC5/RPS27/CDC20/RANBP2/BUB1B/PAFAH1B1/NUP107/CKAP5/BUB3	NA	NA	NA
6	R-HSA-2467813	Separation of Sister Chromatids	19/59	191/10955	1.18927e-19	4.7333e-18	2.85425e-18	19	M Phase Regulation and Mitotic Chromatid Segregation	SMC3/RCC2/CENPS/STAG2/B9D2/BUB1/SMC1A/CDCA8/AURKB/DYNC1H1/BIRC5/RPS27/CDC20/RANBP2/BUB1B/PAFAH1B1/NUP107/CKAP5/BUB3	NA	NA	NA
7	R-HSA-429947	Deadenylation of mRNA	5/12	24/10955	2.53671e-11	3.9319e-09	1.09479e-09	5	mRNA Regulation	CNOT2/EIF4A1/EIF4A3/CNOT9/CNOT3	NA,EIF4A1	NA	NA,CNOT3	EIF4A1		CNOT3
7	R-HSA-429914	Deadenylation-dependent mRNA decay	5/12	55/10955	2.0421e-09	1.58263e-07	4.40663e-08	5	mRNA Regulation	CNOT2/EIF4A1/EIF4A3/CNOT9/CNOT3	NA,EIF4A1	NA	NA,CNOT3	EIF4A1		CNOT3
7	R-HSA-6804115	TP53 regulates transcription of additional cell cycle genes whose exact role in the p53 pathway remain uncertain	4/12	20/10955	3.96127e-09	2.04666e-07	5.69867e-08	4	TP53 Signaling	CNOT2/CNOT9/CNOT3/BTG2	NA	NA	NA,CNOT3			CNOT3
7	R-HSA-6791312	TP53 Regulates Transcription of Cell Cycle Genes	4/12	48/10955	1.56502e-07	6.06445e-06	1.68857e-06	4	TP53 Signaling	CNOT2/CNOT9/CNOT3/BTG2	NA	NA	NA,CNOT3			CNOT3
7	R-HSA-3700989	Transcriptional Regulation by TP53	6/12	362/10955	9.75442e-07	2.51989e-05	7.01634e-06	6	TP53 Signaling	CNOT2/CNOT9/CNOT3/PPP2CA/BTG2/PPP2R1A	NA	NA	NA,CNOT3			CNOT3
8	R-HSA-449147	Signaling by Interleukins	11/26	473/10955	3.71778e-09	9.81494e-07	5.98758e-07	11	Cytokine and Chemokine Signaling	CASP8/APP/CCR5/CCL2/CCL5/LCK/CCR1/PPIA/CSF1R/CCL11/CD4	NA	NA	NA
8	R-HSA-202430	Translocation of ZAP-70 to Immunological synapse	4/26	19/10955	9.43074e-08	8.29905e-06	5.06282e-06	4	T Cell Receptor & Immune Synapse	CD247/LCK/CD3D/CD4	NA	NA	NA
8	R-HSA-202427	Phosphorylation of CD3 and TCR zeta chains	4/26	22/10955	1.77125e-07	1.01168e-05	6.17175e-06	4	T Cell Receptor & Immune Synapse	CD247/LCK/CD3D/CD4	NA	NA	NA
8	R-HSA-380108	Chemokine receptors bind chemokines	5/26	59/10955	2.29928e-07	1.01168e-05	6.17175e-06	5	Cytokine and Chemokine Signaling	CCR5/CCL2/CCL5/CCR1/CCL11	NA	NA	NA
8	R-HSA-202433	Generation of second messenger molecules	4/26	34/10955	1.10148e-06	3.63487e-05	2.21745e-05	4	T Cell Receptor & Immune Synapse	CD247/LCK/CD3D/CD4	NA	NA	NA
8	R-HSA-6783783	Interleukin-10 signaling	4/26	47/10955	4.14866e-06	0.000112094	6.83827e-05	4	Cytokine and Chemokine Signaling	CCR5/CCL2/CCL5/CCR1	NA	NA	NA
9	R-HSA-381340	Transcriptional regulation of white adipocyte differentiation	3/8	84/10955	2.36903e-05	0.00094761	0.000523679	3	Transcriptional regulation of white adipocyte differentiation	MED13L/EBF1/TGFB1	NA,TGFB1	NA	NA	TGFB1

### Sheet: RU
cluster	ID	Description	GeneRatio	BgRatio	pvalue	p.adjust	qvalue	Count	mains	geneID	overlap_R	overlap_U	overlap_RU	R_only	U_only	RU_only
1	R-HSA-6807878	COPI-mediated anterograde transport	10/39	101/10955	1.43453e-12	2.68257e-10	2.11404e-10	10	Intracellular Transport & Organelle Trafficking	ACTR10/DYNLL1/COPA/CAPZA1/DCTN1/DYNC1I1/SPTAN1/COPB1/INS/SPTBN2	NA,DCTN1	NA,DYNC1I1	NA,COPA	DCTN1	DYNC1I1	COPA
1	R-HSA-8856688	Golgi-to-ER retrograde transport	10/39	133/10955	2.33112e-11	2.90613e-09	2.29022e-09	10	Intracellular Transport & Organelle Trafficking	ACTR10/DYNLL1/KIF4B/KIFAP3/COPA/CAPZA1/DCTN1/DYNC1I1/COPB1/KIF3A	NA,DCTN1	NA,DYNC1I1	NA,COPA	DCTN1	DYNC1I1	COPA
1	R-HSA-199977	ER to Golgi Anterograde Transport	10/39	154/10955	1.00704e-10	9.41585e-09	7.42032e-09	10	Intracellular Transport & Organelle Trafficking	ACTR10/DYNLL1/COPA/CAPZA1/DCTN1/DYNC1I1/SPTAN1/COPB1/INS/SPTBN2	NA,DCTN1	NA,DYNC1I1	NA,COPA	DCTN1	DYNC1I1	COPA
1	R-HSA-948021	Transport to the Golgi and subsequent modification	10/39	185/10955	6.14984e-10	4.60008e-08	3.62517e-08	10	Intracellular Transport & Organelle Trafficking	ACTR10/DYNLL1/COPA/CAPZA1/DCTN1/DYNC1I1/SPTAN1/COPB1/INS/SPTBN2	NA,DCTN1	NA,DYNC1I1	NA,COPA	DCTN1	DYNC1I1	COPA
1	R-HSA-6811442	Intra-Golgi and retrograde Golgi-to-ER traffic	10/39	202/10955	1.45158e-09	9.04819e-08	7.13058e-08	10	Intracellular Transport & Organelle Trafficking	ACTR10/DYNLL1/KIF4B/KIFAP3/COPA/CAPZA1/DCTN1/DYNC1I1/COPB1/KIF3A	NA,DCTN1	NA,DYNC1I1	NA,COPA	DCTN1	DYNC1I1	COPA
10	R-HSA-913531	Interferon Signaling	9/17	200/10955	4.03354e-12	6.00997e-10	3.22683e-10	9	Interferon / Cytokine Signaling	NEDD4/ISG15/GBP1/GBP5/B2M/IRF7/IRF3/KPNB1/EIF2AK2	NA	NA,KPNB1	NA		KPNB1
10	R-HSA-877300	Interferon gamma signaling	5/17	92/10955	2.1391e-07	7.96814e-06	4.2782e-06	5	Interferon / Cytokine Signaling	GBP1/GBP5/B2M/IRF7/IRF3	NA	NA	NA
10	R-HSA-909733	Interferon alpha/beta signaling	4/17	72/10955	3.82657e-06	8.14513e-05	4.37322e-05	4	Interferon / Cytokine Signaling	ISG15/IRF7/IRF3/KPNB1	NA	NA,KPNB1	NA		KPNB1
16	R-HSA-168643	Nucleotide-binding domain, leucine rich repeat containing receptor (NLR) signaling pathways	6/11	57/10955	6.85447e-12	3.42724e-10	1.58735e-10	6	Inflammasome & Inflammatory Response	AIM2/PYCARD/CASP4/CASP1/NLRP3/CARD9	NA,CASP4	NA,CARD9	NA	CASP4	CARD9
16	R-HSA-622312	Inflammasomes	4/11	21/10955	3.26437e-09	8.16093e-08	3.7798e-08	4	Inflammasome & Inflammatory Response	AIM2/PYCARD/CASP1/NLRP3	NA	NA	NA
16	R-HSA-9664424	Cell recruitment (pro-inflammatory response)	4/11	26/10955	8.13326e-09	1.01666e-07	4.70873e-08	4	Inflammasome & Inflammatory Response	PYCARD/CASP1/NLRP3/IL18	NA	NA	NA
16	R-HSA-844456	The NLRP3 inflammasome	3/11	16/10955	4.18804e-07	4.18804e-06	1.93972e-06	3	Inflammasome & Inflammatory Response	PYCARD/CASP1/NLRP3	NA	NA	NA
16	R-HSA-5620971	Pyroptosis	3/11	28/10955	2.43393e-06	2.02828e-05	9.39412e-06	3	Inflammasome & Inflammatory Response	CASP4/CASP1/IL18	CASP4,NA	NA	NA	CASP4
16	R-HSA-168638	NOD1/2 Signaling Pathway	3/11	37/10955	5.74436e-06	4.10311e-05	1.90039e-05	3	Inflammasome & Inflammatory Response	CASP4/CASP1/CARD9	CASP4,NA	NA,CARD9	NA	CASP4	CARD9
2	R-HSA-5688426	Deubiquitination	9/13	298/10955	4.7036e-12	6.91429e-10	4.05995e-10	9	Protein Deubiquitination & Processing	USP13/USP17L18/USP34/AXIN1/PTEN/NEDD8/USP11/USP4/TRAF6	NA	NA	NA
2	R-HSA-5689880	Ub-specific processing proteases	8/13	220/10955	2.75146e-11	2.02232e-09	1.18747e-09	8	Protein Deubiquitination & Processing	USP13/USP17L18/USP34/AXIN1/PTEN/USP11/USP4/TRAF6	NA	NA	NA
3	R-HSA-3247509	Chromatin modifying enzymes	32/135	272/10955	7.60335e-23	2.89307e-20	1.71275e-20	32	Epigenetic and Chromatin Regulation	EZH2/MTA2/NCOR1/HDAC2/CREBBP/CDK4/DNMT3A/KDM6A/ASH2L/ACTB/EP300/SUZ12/CHD3/ACTL6A/H4C1/ATF2/HDAC1/EED/KMT2B/MBD3/RUVBL2/CARM1/ARID1A/SMARCC1/PRMT1/RELA/CHD4/EHMT2/H3C1/RBBP7/HDAC3/SMARCA4	NA,SMARCC1,SMARCA4	NA,CHD4	NA,HDAC2,HDAC1,EED,CARM1	SMARCC1,SMARCA4	CHD4	HDAC2,HDAC1,EED,CARM1
3	R-HSA-4839726	Chromatin organization	32/135	272/10955	7.60335e-23	2.89307e-20	1.71275e-20	32	Epigenetic and Chromatin Regulation	EZH2/MTA2/NCOR1/HDAC2/CREBBP/CDK4/DNMT3A/KDM6A/ASH2L/ACTB/EP300/SUZ12/CHD3/ACTL6A/H4C1/ATF2/HDAC1/EED/KMT2B/MBD3/RUVBL2/CARM1/ARID1A/SMARCC1/PRMT1/RELA/CHD4/EHMT2/H3C1/RBBP7/HDAC3/SMARCA4	NA,SMARCC1,SMARCA4	NA,CHD4	NA,HDAC2,HDAC1,EED,CARM1	SMARCC1,SMARCA4	CHD4	HDAC2,HDAC1,EED,CARM1
3	R-HSA-212165	Epigenetic regulation of gene expression	27/135	188/10955	1.23565e-21	3.13443e-19	1.85564e-19	27	Epigenetic and Chromatin Regulation	EZH2/MTA2/HDAC2/DNMT3A/DNMT1/KDM6A/ASH2L/ACTB/EP300/TET2/SUZ12/CHD3/CBX3/H4C1/HDAC1/EED/KMT2B/MBD3/H3-3A/BAZ1B/DDX21/CHD4/EHMT2/H3C1/TET3/RBBP7/PAXIP1	NA	NA,TET2,CHD4	NA,HDAC2,HDAC1,EED,DDX21		TET2,CHD4	HDAC2,HDAC1,EED,DDX21
3	R-HSA-3108232	SUMO E3 ligases SUMOylate target proteins	26/135	182/10955	8.65692e-21	1.64698e-18	9.75043e-19	26	SUMOylation and PTEN-related Control	BLM/TP53BP1/HDAC2/CREBBP/DNMT3A/DNMT1/BRCA1/NPM1/EP300/SUZ12/CBX4/CHD3/H4C1/AR/RNF2/HDAC1/CBX8/BMI1/UBE2I/CETN2/PARP1/PCGF2/DDX5/TP53/CDKN2A/RELA	NA,RNF2,DDX5	NA,CBX4	BLM,TP53BP1,HDAC2,NA,NPM1,HDAC1,UBE2I	RNF2,DDX5	CBX4	BLM,TP53BP1,HDAC2,NPM1,HDAC1,UBE2I
3	R-HSA-8943724	Regulation of PTEN gene transcription	18/135	61/10955	1.12629e-20	1.71421e-18	1.01484e-18	18	SUMOylation and PTEN-related Control	EZH2/MTA2/HDAC2/SUZ12/CBX4/CHD3/ATF2/RNF2/HDAC1/CBX8/EED/BMI1/MBD3/HDAC5/TP53/CHD4/RBBP7/HDAC3	NA,RNF2	NA,CBX4,CHD4	NA,HDAC2,HDAC1,EED	RNF2	CBX4,CHD4	HDAC2,HDAC1,EED
3	R-HSA-2990846	SUMOylation	26/135	188/10955	2.02048e-20	2.56265e-18	1.51713e-18	26	SUMOylation and PTEN-related Control	BLM/TP53BP1/HDAC2/CREBBP/DNMT3A/DNMT1/BRCA1/NPM1/EP300/SUZ12/CBX4/CHD3/H4C1/AR/RNF2/HDAC1/CBX8/BMI1/UBE2I/CETN2/PARP1/PCGF2/DDX5/TP53/CDKN2A/RELA	NA,RNF2,DDX5	NA,CBX4	BLM,TP53BP1,HDAC2,NA,NPM1,HDAC1,UBE2I	RNF2,DDX5	CBX4	BLM,TP53BP1,HDAC2,NPM1,HDAC1,UBE2I
3	R-HSA-5617472	Activation of anterior HOX genes in hindbrain development during early embryogenesis	22/135	121/10955	4.76184e-20	4.5297e-18	2.68167e-18	22	HOX and Developmental Genes	PAX6/EZH2/NCOR1/CREBBP/YY1/KDM6A/ASH2L/EP300/SUZ12/H4C1/EGR2/HOXA1/RARB/EED/PCGF2/H3-3A/POLR2A/CTCF/H3C1/RBBP7/HDAC3/PAXIP1	NA,YY1	NA	NA,EED,POLR2A,CTCF	YY1		EED,POLR2A,CTCF
3	R-HSA-5619507	Activation of HOX genes during differentiation	22/135	121/10955	4.76184e-20	4.5297e-18	2.68167e-18	22	HOX and Developmental Genes	PAX6/EZH2/NCOR1/CREBBP/YY1/KDM6A/ASH2L/EP300/SUZ12/H4C1/EGR2/HOXA1/RARB/EED/PCGF2/H3-3A/POLR2A/CTCF/H3C1/RBBP7/HDAC3/PAXIP1	NA,YY1	NA	NA,EED,POLR2A,CTCF	YY1		EED,POLR2A,CTCF
3	R-HSA-2559583	Cellular Senescence	24/135	196/10955	1.23428e-17	1.04365e-15	6.17863e-16	24	Cell Fate & Hormonal Control	RB1/EZH2/CDK4/SUZ12/CBX4/FOS/H4C1/SP1/E2F1/RNF2/ATM/CBX8/EED/BMI1/ETS1/CEBPB/H3-3A/TP53/CDKN2A/RELA/EHMT2/H3C1/RBBP7/FZR1	NA,RNF2	NA,CBX4,SP1	NA,EED	RNF2	CBX4,SP1	EED
3	R-HSA-9018519	Estrogen-dependent gene expression	21/135	149/10955	8.48779e-17	6.45921e-15	3.82397e-15	21	Cell Fate & Hormonal Control	CREBBP/YY1/EP300/MED1/FOS/H4C1/ATF2/JUND/SP1/BCL2/HDAC1/GATA3/H3-3A/DDX5/POLR2A/CDK9/CBFB/CARM1/PRMT1/FOXA1/H3C1	NA,YY1,DDX5	NA,JUND,SP1	NA,HDAC1,POLR2A,CARM1	YY1,DDX5	JUND,SP1	HDAC1,POLR2A,CARM1
4	R-HSA-5663202	Diseases of signal transduction by growth factor receptors and second messengers	52/119	433/10955	9.2038e-42	8.83564e-39	3.72996e-39	52	MAPK/ERK and PI3K/AKT Signaling	AKT1/STAT3/FYN/STAT1/CBL/ERBB3/ALK/EGF/ARRB1/FLT3/CLTC/NRAS/CALM3/MAPK1/PDGFRB/MYC/GSK3B/ARRB2/PIK3CA/PTPN11/HSP90AA1/UBB/CTNNB1/MAPK3/RAC1/RPS27A/ERBB4/AREG/CSK/SRC/EGFR/HIP1/BTC/MDM2/GRB2/GAB2/KIF5B/IRS1/LYN/PIK3R1/ITGB3/ESR1/ERBB2/IQGAP1/GOLGB1/PHB1/GSK3A/PLCG1/JAK2/NF1/FRS2/ERLIN2	NA,IQGAP1	NA,RPS27A,GSK3A	NA,CALM3	IQGAP1	RPS27A,GSK3A	CALM3
4	R-HSA-5683057	MAPK family signaling cascades	42/119	325/10955	1.74922e-34	8.39624e-32	3.54447e-32	42	MAPK/ERK and PI3K/AKT Signaling	FYN/ERBB3/EGF/ARRB1/FLT3/NRAS/CALM3/MAPK1/PDGFRB/ANGPT1/CDC42/MYC/JUN/ARRB2/PIK3CA/PTPN11/UBB/MAPK3/RAC1/RPS27A/ERBB4/AREG/PTK2/CSK/SRC/EGFR/BTC/GRB2/IL6R/IRS1/PIK3R1/ITGB3/DAB2IP/ERBB2/IQGAP1/PHB1/JAK1/JAK2/LAT/ACTN2/NF1/FRS2	NA,IQGAP1	NA,RPS27A,PTK2	NA,CALM3	IQGAP1	RPS27A,PTK2	CALM3
4	R-HSA-5684996	MAPK1/MAPK3 signaling	38/119	286/10955	1.6664e-31	4.89511e-29	2.06647e-29	38	MAPK/ERK and PI3K/AKT Signaling	FYN/ERBB3/EGF/ARRB1/FLT3/NRAS/CALM3/MAPK1/PDGFRB/ANGPT1/ARRB2/PIK3CA/PTPN11/UBB/MAPK3/RPS27A/ERBB4/AREG/PTK2/CSK/SRC/EGFR/BTC/GRB2/IL6R/IRS1/PIK3R1/ITGB3/DAB2IP/ERBB2/IQGAP1/PHB1/JAK1/JAK2/LAT/ACTN2/NF1/FRS2	NA,IQGAP1	NA,RPS27A,PTK2	NA,CALM3	IQGAP1	RPS27A,PTK2	CALM3
4	R-HSA-2029480	Fcgamma receptor (FCGR) dependent phagocytosis	26/119	86/10955	2.03963e-31	4.89511e-29	2.06647e-29	26	Immune Receptor & Phagocytosis	FYN/SYK/MAPK1/CDC42/ABL1/PIK3CA/HSP90AA1/MAPK3/RAC1/BTK/PTK2/NF2/SRC/GRB2/LYN/VAV3/CRK/PIK3R1/HCK/ABI1/MYH2/FGR/PLCG1/CD3G/FCGR2A/ARPC4	NA,ARPC4	NA,PTK2	NA,HCK	ARPC4	PTK2	HCK
4	R-HSA-5673001	RAF/MAP kinase cascade	36/119	280/10955	2.88508e-29	5.53936e-27	2.33844e-27	36	MAPK/ERK and PI3K/AKT Signaling	FYN/ERBB3/EGF/ARRB1/FLT3/NRAS/CALM3/MAPK1/PDGFRB/ANGPT1/ARRB2/PIK3CA/UBB/MAPK3/RPS27A/ERBB4/AREG/PTK2/CSK/SRC/EGFR/BTC/GRB2/IRS1/PIK3R1/ITGB3/DAB2IP/ERBB2/IQGAP1/PHB1/JAK1/JAK2/LAT/ACTN2/NF1/FRS2	NA,IQGAP1	NA,RPS27A,PTK2	NA,CALM3	IQGAP1	RPS27A,PTK2	CALM3
4	R-HSA-194138	Signaling by VEGF	25/119	108/10955	5.84146e-27	9.34634e-25	3.94555e-25	25	Angiogenesis / Growth Factors	AKT1/FYN/RHOA/NRAS/CALM3/CAV1/CDC42/JUP/PIK3CA/HSP90AA1/CTNNB1/RAC1/CDH5/MAPK11/PTK2/SRC/FLT1/VAV3/CRK/PIK3R1/ITGB3/BCAR1/FLT4/ABI1/PLCG1	NA	NA,PTK2	NA,CALM3		PTK2	CALM3
4	R-HSA-2219528	PI3K/AKT Signaling in Cancer	24/119	104/10955	7.34139e-26	1.00682e-23	4.25028e-24	24	MAPK/ERK and PI3K/AKT Signaling	AKT1/FYN/ERBB3/EGF/FLT3/PDGFRB/GSK3B/PIK3CA/PTPN11/RAC1/ERBB4/AREG/SRC/EGFR/BTC/MDM2/GRB2/GAB2/IRS1/PIK3R1/ESR1/ERBB2/GSK3A/FRS2	NA	NA,GSK3A	NA		GSK3A
4	R-HSA-9664407	Parasite infection	20/119	59/10955	1.95411e-25	1.87594e-23	7.91928e-24	20	MAPK/ERK and PI3K/AKT Signaling	FYN/SYK/MAPK1/CDC42/ABL1/MAPK3/RAC1/BTK/PTK2/SRC/GRB2/LYN/VAV3/CRK/HCK/ABI1/MYH2/FGR/CD3G/ARPC4	NA,ARPC4	NA,PTK2	NA,HCK	ARPC4	PTK2	HCK
4	R-HSA-9664417	Leishmania phagocytosis	20/119	59/10955	1.95411e-25	1.87594e-23	7.91928e-24	20	Immune Receptor & Phagocytosis	FYN/SYK/MAPK1/CDC42/ABL1/MAPK3/RAC1/BTK/PTK2/SRC/GRB2/LYN/VAV3/CRK/HCK/ABI1/MYH2/FGR/CD3G/ARPC4	NA,ARPC4	NA,PTK2	NA,HCK	ARPC4	PTK2	HCK
4	R-HSA-9664422	FCGR3A-mediated phagocytosis	20/119	59/10955	1.95411e-25	1.87594e-23	7.91928e-24	20	Immune Receptor & Phagocytosis	FYN/SYK/MAPK1/CDC42/ABL1/MAPK3/RAC1/BTK/PTK2/SRC/GRB2/LYN/VAV3/CRK/HCK/ABI1/MYH2/FGR/CD3G/ARPC4	NA,ARPC4	NA,PTK2	NA,HCK	ARPC4	PTK2	HCK
5	R-HSA-3108232	SUMO E3 ligases SUMOylate target proteins	6/11	182/10955	8.35059e-09	4.46499e-07	2.72386e-07	6	SUMOylation	SUMO2/L3MBTL2/CBX2/CTBP1/SUMO1/HNRNPK	NA,SUMO1	SUMO2,NA	NA	SUMO1	SUMO2
5	R-HSA-2990846	SUMOylation	6/11	188/10955	1.01477e-08	4.46499e-07	2.72386e-07	6	SUMOylation	SUMO2/L3MBTL2/CBX2/CTBP1/SUMO1/HNRNPK	NA,SUMO1	SUMO2,NA	NA	SUMO1	SUMO2
5	R-HSA-3899300	SUMOylation of transcription cofactors	4/11	45/10955	8.02726e-08	2.11195e-06	1.28839e-06	4	SUMOylation	SUMO2/CBX2/CTBP1/SUMO1	NA,SUMO1	SUMO2,NA	NA	SUMO1	SUMO2
5	R-HSA-4570464	SUMOylation of RNA binding proteins	4/11	47/10955	9.59975e-08	2.11195e-06	1.28839e-06	4	SUMOylation	SUMO2/CBX2/SUMO1/HNRNPK	NA,SUMO1	SUMO2,NA	NA	SUMO1	SUMO2
5	R-HSA-4551638	SUMOylation of chromatin organization proteins	4/11	71/10955	5.16543e-07	9.09115e-06	5.54604e-06	4	SUMOylation	SUMO2/L3MBTL2/CBX2/SUMO1	NA,SUMO1	SUMO2,NA	NA	SUMO1	SUMO2
5	R-HSA-3215018	Processing and activation of SUMO	2/11	10/10955	4.10692e-05	0.000602348	0.000367461	2	SUMOylation	SUMO2/SUMO1	SUMO1	SUMO2		SUMO1	SUMO2
5	R-HSA-3108214	SUMOylation of DNA damage response and repair proteins	3/11	77/10955	5.2905e-05	0.000665091	0.000405737	3	SUMOylation	SUMO2/CBX2/SUMO1	NA,SUMO1	SUMO2,NA	NA	SUMO1	SUMO2
5	R-HSA-4655427	SUMOylation of DNA methylation proteins	2/11	17/10955	0.000123645	0.0013601	0.000829724	2	SUMOylation	CBX2/SUMO1	NA,SUMO1	NA	NA	SUMO1
5	R-HSA-3232118	SUMOylation of transcription factors	2/11	20/10955	0.000172456	0.00168623	0.00102868	2	SUMOylation	SUMO2/SUMO1	SUMO1	SUMO2		SUMO1	SUMO2
5	R-HSA-4090294	SUMOylation of intracellular receptors	2/11	30/10955	0.000392675	0.00345554	0.00210805	2	SUMOylation	SUMO2/SUMO1	SUMO1	SUMO2		SUMO1	SUMO2
6	R-HSA-68877	Mitotic Prometaphase	31/59	204/10955	7.94958e-39	3.16393e-36	1.9079e-36	31	M Phase Regulation and Mitotic Chromatid Segregation	PRKACA/SMC3/NEK2/RCC2/CENPS/STAG2/CEP43/ACTR1A/AKAP9/B9D2/CCNB1/BUB1/SMC1A/CDCA8/CCNB2/CSNK2B/NCAPG/AURKB/DYNC1H1/BIRC5/YWHAE/RPS27/CDC20/RANBP2/BUB1B/CSNK1D/PAFAH1B1/NUP107/CKAP5/EML4/BUB3	NA,CCNB2	NA,BUB3	NA,SMC1A,YWHAE,CKAP5	CCNB2	BUB3	SMC1A,YWHAE,CKAP5
6	R-HSA-68886	M Phase	33/59	417/10955	6.58944e-32	1.3113e-29	7.90733e-30	33	M Phase Regulation and Mitotic Chromatid Segregation	PRKACA/SMC3/NEK2/RCC2/CENPS/STAG2/CEP43/ACTR1A/AKAP9/B9D2/CCNB1/BUB1/SMC1A/AAAS/CDCA8/CCNB2/CSNK2B/NCAPG/AURKB/DYNC1H1/BIRC5/YWHAE/RPS27/CDC20/RAB1B/RANBP2/BUB1B/CSNK1D/PAFAH1B1/NUP107/CKAP5/EML4/BUB3	NA,CCNB2	NA,RAB1B,BUB3	NA,SMC1A,YWHAE,CKAP5	CCNB2	RAB1B,BUB3	SMC1A,YWHAE,CKAP5
6	R-HSA-2500257	Resolution of Sister Chromatid Cohesion	21/59	126/10955	1.20399e-26	1.59729e-24	9.63192e-25	21	M Phase Regulation and Mitotic Chromatid Segregation	SMC3/RCC2/CENPS/STAG2/B9D2/CCNB1/BUB1/SMC1A/CDCA8/CCNB2/AURKB/DYNC1H1/BIRC5/RPS27/CDC20/RANBP2/BUB1B/PAFAH1B1/NUP107/CKAP5/BUB3	NA,CCNB2	NA,BUB3	NA,SMC1A,CKAP5	CCNB2	BUB3	SMC1A,CKAP5
6	R-HSA-69620	Cell Cycle Checkpoints	25/59	293/10955	2.31356e-24	2.30199e-22	1.38814e-22	25	M Phase Regulation and Mitotic Chromatid Segregation	RCC2/CENPS/CCNA2/B9D2/CCNB1/BUB1/CDKN1B/CDCA8/CDC7/CCNB2/AURKB/DYNC1H1/BIRC5/YWHAE/RPS27/CDC20/RANBP2/BUB1B/PAFAH1B1/CDK2/MCM2/NUP107/CKAP5/ATR/BUB3	NA,CCNB2	NA,CDKN1B,MCM2,BUB3	NA,CCNA2,YWHAE,CKAP5	CCNB2	CDKN1B,MCM2,BUB3	CCNA2,YWHAE,CKAP5
6	R-HSA-68882	Mitotic Anaphase	21/59	236/10955	1.0272e-20	7.45095e-19	4.49303e-19	21	M Phase Regulation and Mitotic Chromatid Segregation	SMC3/RCC2/CENPS/STAG2/B9D2/CCNB1/BUB1/SMC1A/CDCA8/CCNB2/AURKB/DYNC1H1/BIRC5/RPS27/CDC20/RANBP2/BUB1B/PAFAH1B1/NUP107/CKAP5/BUB3	NA,CCNB2	NA,BUB3	NA,SMC1A,CKAP5	CCNB2	BUB3	SMC1A,CKAP5
6	R-HSA-2555396	Mitotic Metaphase and Anaphase	21/59	237/10955	1.12326e-20	7.45095e-19	4.49303e-19	21	M Phase Regulation and Mitotic Chromatid Segregation	SMC3/RCC2/CENPS/STAG2/B9D2/CCNB1/BUB1/SMC1A/CDCA8/CCNB2/AURKB/DYNC1H1/BIRC5/RPS27/CDC20/RANBP2/BUB1B/PAFAH1B1/NUP107/CKAP5/BUB3	NA,CCNB2	NA,BUB3	NA,SMC1A,CKAP5	CCNB2	BUB3	SMC1A,CKAP5
6	R-HSA-9648025	EML4 and NUDC in mitotic spindle formation	17/59	117/10955	1.76062e-20	1.00104e-18	6.03642e-19	17	M Phase Regulation and Mitotic Chromatid Segregation	RCC2/CENPS/B9D2/BUB1/CDCA8/AURKB/DYNC1H1/BIRC5/RPS27/CDC20/RANBP2/BUB1B/PAFAH1B1/NUP107/CKAP5/EML4/BUB3	NA	NA,BUB3	NA,CKAP5		BUB3	CKAP5
6	R-HSA-141424	Amplification of signal from the kinetochores	16/59	96/10955	2.65283e-20	1.17314e-18	7.07421e-19	16	M Phase Regulation and Mitotic Chromatid Segregation	RCC2/CENPS/B9D2/BUB1/CDCA8/AURKB/DYNC1H1/BIRC5/RPS27/CDC20/RANBP2/BUB1B/PAFAH1B1/NUP107/CKAP5/BUB3	NA	NA,BUB3	NA,CKAP5		BUB3	CKAP5
6	R-HSA-141444	Amplification of signal from unattached kinetochores via a MAD2 inhibitory signal	16/59	96/10955	2.65283e-20	1.17314e-18	7.07421e-19	16	M Phase Regulation and Mitotic Chromatid Segregation	RCC2/CENPS/B9D2/BUB1/CDCA8/AURKB/DYNC1H1/BIRC5/RPS27/CDC20/RANBP2/BUB1B/PAFAH1B1/NUP107/CKAP5/BUB3	NA	NA,BUB3	NA,CKAP5		BUB3	CKAP5
6	R-HSA-2467813	Separation of Sister Chromatids	19/59	191/10955	1.18927e-19	4.7333e-18	2.85425e-18	19	M Phase Regulation and Mitotic Chromatid Segregation	SMC3/RCC2/CENPS/STAG2/B9D2/BUB1/SMC1A/CDCA8/AURKB/DYNC1H1/BIRC5/RPS27/CDC20/RANBP2/BUB1B/PAFAH1B1/NUP107/CKAP5/BUB3	NA	NA,BUB3	NA,SMC1A,CKAP5		BUB3	SMC1A,CKAP5
7	R-HSA-429947	Deadenylation of mRNA	5/12	24/10955	2.53671e-11	3.9319e-09	1.09479e-09	5	mRNA Regulation	CNOT2/EIF4A1/EIF4A3/CNOT9/CNOT3	NA,CNOT9	NA	NA	CNOT9
7	R-HSA-429914	Deadenylation-dependent mRNA decay	5/12	55/10955	2.0421e-09	1.58263e-07	4.40663e-08	5	mRNA Regulation	CNOT2/EIF4A1/EIF4A3/CNOT9/CNOT3	NA,CNOT9	NA	NA	CNOT9
7	R-HSA-6804115	TP53 regulates transcription of additional cell cycle genes whose exact role in the p53 pathway remain uncertain	4/12	20/10955	3.96127e-09	2.04666e-07	5.69867e-08	4	TP53 Signaling	CNOT2/CNOT9/CNOT3/BTG2	NA,CNOT9	NA	NA	CNOT9
7	R-HSA-6791312	TP53 Regulates Transcription of Cell Cycle Genes	4/12	48/10955	1.56502e-07	6.06445e-06	1.68857e-06	4	TP53 Signaling	CNOT2/CNOT9/CNOT3/BTG2	NA,CNOT9	NA	NA	CNOT9
7	R-HSA-3700989	Transcriptional Regulation by TP53	6/12	362/10955	9.75442e-07	2.51989e-05	7.01634e-06	6	TP53 Signaling	CNOT2/CNOT9/CNOT3/PPP2CA/BTG2/PPP2R1A	NA,CNOT9	NA	NA	CNOT9
8	R-HSA-449147	Signaling by Interleukins	11/26	473/10955	3.71778e-09	9.81494e-07	5.98758e-07	11	Cytokine and Chemokine Signaling	CASP8/APP/CCR5/CCL2/CCL5/LCK/CCR1/PPIA/CSF1R/CCL11/CD4	NA	NA,PPIA	NA		PPIA
8	R-HSA-202430	Translocation of ZAP-70 to Immunological synapse	4/26	19/10955	9.43074e-08	8.29905e-06	5.06282e-06	4	T Cell Receptor & Immune Synapse	CD247/LCK/CD3D/CD4	NA	NA	NA
8	R-HSA-202427	Phosphorylation of CD3 and TCR zeta chains	4/26	22/10955	1.77125e-07	1.01168e-05	6.17175e-06	4	T Cell Receptor & Immune Synapse	CD247/LCK/CD3D/CD4	NA	NA	NA
8	R-HSA-380108	Chemokine receptors bind chemokines	5/26	59/10955	2.29928e-07	1.01168e-05	6.17175e-06	5	Cytokine and Chemokine Signaling	CCR5/CCL2/CCL5/CCR1/CCL11	NA	NA	NA
8	R-HSA-202433	Generation of second messenger molecules	4/26	34/10955	1.10148e-06	3.63487e-05	2.21745e-05	4	T Cell Receptor & Immune Synapse	CD247/LCK/CD3D/CD4	NA	NA	NA
8	R-HSA-6783783	Interleukin-10 signaling	4/26	47/10955	4.14866e-06	0.000112094	6.83827e-05	4	Cytokine and Chemokine Signaling	CCR5/CCL2/CCL5/CCR1	NA	NA	NA
9	R-HSA-381340	Transcriptional regulation of white adipocyte differentiation	3/8	84/10955	2.36903e-05	0.00094761	0.000523679	3	Transcriptional regulation of white adipocyte differentiation	MED13L/EBF1/TGFB1	MED13L,NA	NA	NA	MED13L
