## Supplementary data 4 for "Shifting Beyond Classical Drug Synergy in Combinatorial Therapy through Solubility Alterations"

### Sheet: CoPISA_targets_PTMs
Sequence	Modifications	Protein	Treatment
AADPPAENSSAPEAEQGGAE	Phospho (S)	P67809	LIVING_CELLS_LS
AGGASPAASSTAQPPTQHR	Phospho (S)	Q8IU81	LIVING_CELLS_LS
AGGASPAASSTAQPPTQHR	Phospho (S)	Q8IU81	LIVING_CELLS_LS
ASTKVEVDMEK	Acetyl (K),Phospho (S),Phospho (T)	P46459	LIVING_CELLS_LS
AVEESSDEER	Phospho (S)	Q9BW71	LIVING_CELLS_LS
EAMGIYISTLK	Oxidation (M),Phospho (S),Phospho (T)	O95433	LIVING_CELLS_LS
EEEEGISQESSEEEQ	Phospho (S)	P17096	LIVING_CELLS_LS
EEEEGISQESSEEEQ	Phospho (S)	P17096	LIVING_CELLS_LS
EMVTTVKGVIK	Acetyl (K),Oxidation (M),Phospho (T)	Q13905	LIVING_CELLS_LS
ERSSRSSSLSSHHSSK	4 Phospho (S)	P30414	LIVING_CELLS_LS
EVSDSEAGGGPQGER	Phospho (S)	Q9BW71	LIVING_CELLS_LS
EVSDSEAGGGPQGER	Phospho (S)	Q9BW71	LIVING_CELLS_LS
GAGDGSDEEVDGK	Phospho (S)	P35579	LIVING_CELLS_LS
GAGDGSDEEVDGK	Phospho (S)	P35579	LIVING_CELLS_LS
GDVDPSQTSMLK	Oxidation (M),2 Phospho (S)	P31629	LIVING_CELLS_LS
HLSKLFDSLCKLK	Acetyl (K),Phospho (S)	Q9UFH2	LIVING_CELLS_LS
KMKVSNNK	2 Acetyl (K),Oxidation (M)	Q9ULW0	LIVING_CELLS_LS
KQQDGGTTGTTK	3 Phospho (T)	Q9UBL3	LIVING_CELLS_LS
KSLGTQPPKK	2 Acetyl (K)	Q14978	LIVING_CELLS_LS
KSPENTEGK	Phospho (S)	Q15651	LIVING_CELLS_LS
KSSLLTELSNSLTK	Acetyl (K),2 Phospho (S),2 Phospho (T)	Q9UBK9	LIVING_CELLS_LS
LKHATSKAK	Phospho (S),Phospho (T)	Q9NTJ3	LIVING_CELLS_LS
LLSSSETKR	Acetyl (K),Phospho (S),Phospho (T)	Q13330	LIVING_CELLS_LS
LLSSSETKR	Acetyl (K),Phospho (S),Phospho (T)	Q13330	LIVING_CELLS_LS
LQAKESPQR	Phospho (S)	Q15061	LIVING_CELLS_LS
LTTVGSRRPGGMTSTYGR	Oxidation (M),4 Phospho (T)	O00267	LIVING_CELLS_LS
LTWHSCPEDEAQ	Phospho (S)	Q13185	LIVING_CELLS_LS
MLSPASSLELFMETKQQK	Acetyl (K),Oxidation (M),Phospho (S),Phospho (T)	P31629	LIVING_CELLS_LS
MTTSASSHLNKGIK	Oxidation (M),3 Phospho (S),Phospho (T)	P15104	LIVING_CELLS_LS
MVTSESK	Phospho (S),Phospho (T)	P02786	LIVING_CELLS_LS
MVVTRSARAK	Oxidation (M),Phospho (T)	Q5QJE6	LIVING_CELLS_LS
MVVTRSARAK	Oxidation (M),Phospho (T)	Q5QJE6	LIVING_CELLS_LS
NSSEASSGDFLDLK	Phospho (S)	Q9UK76	LIVING_CELLS_LS
QAQAQESEEEEESR	Phospho (S)	Q9NVM6	LIVING_CELLS_LS
QMADTGKLNTLLQR	Acetyl (K),Oxidation (M),2 Phospho (T)	Q00839	LIVING_CELLS_LS
QPSPSPSPTER	2 Phospho (S)	P29590	LIVING_CELLS_LS
QPSPSPSPTER	2 Phospho (S)	P29590	LIVING_CELLS_LS
QPSPSPSPTER	2 Phospho (S)	P29590	LIVING_CELLS_LS
QSLGELIGTLNAAK	Phospho (S)	P60174	LIVING_CELLS_LS
QSPASPPPLGGGAPVR	Phospho (S)	Q14160	LIVING_CELLS_LS
QYSGYLKGSGSK	Acetyl (K),2 Phospho (S)	P10619	LIVING_CELLS_LS
RNSSEASSGDFLDLK	Phospho (S)	Q9UK76	LIVING_CELLS_LS
RNSSEASSGDFLDLK	Phospho (S)	Q9UK76	LIVING_CELLS_LS
RNSSEASSGDFLDLK	Phospho (S)	Q9UK76	LIVING_CELLS_LS
SAGGSSPEGGEDSDR	Phospho (S)	Q9H6Z4	LIVING_CELLS_LS
SGGSSCSQTPSR	Acetyl (Protein N-term),Phospho (S)	Q13541	LIVING_CELLS_LS
SGGTALHVAAAKGYTEVLK	Acetyl (K)	O14974	LIVING_CELLS_LS
SLGLSLSGGDQEDAGR	Phospho (S)	Q9UJ70	LIVING_CELLS_LS
SLSDSESDDSK	Phospho (S)	Q13185	LIVING_CELLS_LS
SLSDSESDDSK	Phospho (S)	Q13185	LIVING_CELLS_LS
SLSDSESDDSK	Phospho (S)	Q13185	LIVING_CELLS_LS
SLSDSESDDSK	Phospho (S)	Q13185	LIVING_CELLS_LS
SLTAEIDRLK	Phospho (S),Phospho (T)	P54136	LIVING_CELLS_LS
SNSPLPVPPSK	Phospho (S)	Q13247	LIVING_CELLS_LS
SRSPSGSPR	2 Phospho (S)	Q16629	LIVING_CELLS_LS
SSTRRMK	Oxidation (M),2 Phospho (S),Phospho (T)	P30414	LIVING_CELLS_LS
STDSEVSQSPAK	Phospho (S)	O75175	LIVING_CELLS_LS
TMRQTFR	Oxidation (M),2 Phospho (T)	Q5VSL9	LIVING_CELLS_LS
VEEAKSSLAMNRSR	Acetyl (K),Oxidation (M),2 Phospho (S)	Q9NTJ3	LIVING_CELLS_LS
VPSPGMEEAGCSR	Phospho (S)	Q96RL1	LIVING_CELLS_LS
VTNDISPESSPGVGR	Phospho (S)	Q15154	LIVING_CELLS_LS
VTNDISPESSPGVGR	Phospho (S)	Q15154	LIVING_CELLS_LS
AAGGDHGSPDSYR	Acetyl (Protein N-term),Phospho (Y)	P30566	LIVING_CELLS_RU
ASTFCGTPDYIAPEILQGLK	Phospho (Y)	Q05655	LIVING_CELLS_RU
GEPNVSYICSR	Phospho (Y)	P49841	LIVING_CELLS_RU
GEPNVSYICSR	Phospho (Y)	P49841	LIVING_CELLS_RU
GLLYDSDEEDEERPAR	Phospho (Y)	P49736	LIVING_CELLS_RU
GLLYDSDEEDEERPAR	Phospho (Y)	P49736	LIVING_CELLS_RU
ISGDMRGIQYK	Oxidation (M),Phospho (Y)	Q8IWI9	LIVING_CELLS_RU
MRHLKIVYR	Oxidation (M),Phospho (Y)	P61927	LIVING_CELLS_RU
RITVEYLQHIVEQK	Phospho (Y)	Q63HN8	LIVING_CELLS_RU
SLRADYNLTR	Phospho (Y)	P26640	LIVING_CELLS_RU
VDGPRSPSYGR	Phospho (Y)	Q07955	LIVING_CELLS_RU
YPYLMLGDSLVLK	Oxidation (M),2 Phospho (Y)	Q7Z4H8	LIVING_CELLS_RU
CDKEFMWALK	Acetyl (K)	P58546	EXTRACT_RU
EADMQQKK	Acetyl (K)	O14576	EXTRACT_RU
ELSLVDRLDR	2 Dimethyl (R)	Q8TCU4	EXTRACT_RU
ERGKGDIHGDK	Acetyl (K)	P31629	EXTRACT_RU
EVEIAYSDVAKR	Acetyl (K),Dimethyl (R)	Q9Y696	EXTRACT_RU
GDVSLKDIIDPAFR	Acetyl (K),Dimethyl (R)	Q01459	EXTRACT_RU
IAMQTLDMGR	2 Oxidation (M),Dimethyl (R)	P16219	EXTRACT_RU
KITIADCGQLE	Acetyl (K)	P62937	EXTRACT_RU
KITIADCGQLE	Acetyl (K)	P62937	EXTRACT_RU
LQEEELLATQVDMR	Oxidation (M),Dimethyl (R)	Q8IVM0	EXTRACT_RU
LQEEELLATQVDMR	Oxidation (M),Dimethyl (R)	Q8IVM0	EXTRACT_RU
MELPLGRCDDSR	Oxidation (M),2 Dimethyl (R)	Q5XUX1	EXTRACT_RU
MQEKRQMER	Acetyl (K),Oxidation (M),Dimethyl (R)	Q9Y421	EXTRACT_RU
QMQQIRMSLR	2 Oxidation (M),Dimethyl (R)	P05388	EXTRACT_RU
QMSERMALDARK	Oxidation (M),2 Dimethyl (R)	Q96RT7	EXTRACT_RU
RFFMGNQVLKVFAAR	Acetyl (K),Oxidation (M),2 Dimethyl (R)	P13010	EXTRACT_RU
SAAMRER	Acetyl (Protein N-term),Oxidation (M),2 Dimethyl (R)	Q00765	EXTRACT_RU
SDKPDMAEIEK	Acetyl (K)	P62328	EXTRACT_RU
SRDPFWNRMK	Oxidation (M),Dimethyl (R)	O75694	EXTRACT_RU
SRTSLMDRQAR	Oxidation (M),3 Dimethyl (R)	Q9P2K3	EXTRACT_RU
VKSSESKESQK	2 Acetyl (K)	O75330	EXTRACT_RU
AAAAVSSAK	N-acetyl alanine (A)	P49914	EXTRACT_LS
AASQAVEEMR	Oxidation (M),N-acetyl alanine (A)	O15160	EXTRACT_LS
ADAAPQLGK	N-acetyl alanine (A)	Q96C86	EXTRACT_LS
AEQVALSR	N-acetyl alanine (A)	P11413	EXTRACT_LS
AEQVALSR	N-acetyl alanine (A)	P11413	EXTRACT_LS
AEQVALSR	N-acetyl alanine (A)	P11413	EXTRACT_LS
AEQVALSR	N-acetyl alanine (A)	P11413	EXTRACT_LS
AGAAEDAR	N-acetyl alanine (A)	Q969E8	EXTRACT_LS
AKPLTDQEK	N-acetyl alanine (A)	P06737	EXTRACT_LS
AKPLTDQEK	N-acetyl alanine (A)	P06737	EXTRACT_LS
AKPLTDQEK	N-acetyl alanine (A)	P06737	EXTRACT_LS
AKPLTDQEK	N-acetyl alanine (A)	P06737	EXTRACT_LS
AKPLTDQEK	N-acetyl alanine (A)	P06737	EXTRACT_LS
AKPLTDQEK	N-acetyl alanine (A)	P06737	EXTRACT_LS
ATNFLAHEK	N-acetyl alanine (A)	P29692	EXTRACT_LS
ATNFLAHEK	N-acetyl alanine (A)	P29692	EXTRACT_LS
ATNFLAHEK	N-acetyl alanine (A)	P29692	EXTRACT_LS
ATNFLAHEK	N-acetyl alanine (A)	P29692	EXTRACT_LS
ATNFLAHEK	N-acetyl alanine (A)	P29692	EXTRACT_LS
ATNFLAHEK	N-acetyl alanine (A)	P29692	EXTRACT_LS
ATNFLAHEK	N-acetyl alanine (A)	P29692	EXTRACT_LS
ATNFLAHEK	N-acetyl alanine (A)	P29692	EXTRACT_LS
EEQKKLEELK	2 Acetyl (K)	Q9Y2S6	EXTRACT_LS
GGKGLGKGGAK	2 Acetyl (K)	P62805	EXTRACT_LS
KMATAEKQK	2 Acetyl (K),Oxidation (M)	Q13131	EXTRACT_LS
MAGRLPACVVDCGTGYTK	N-acetyl methionine (M)	P61158	EXTRACT_LS
MDCEVNNGSSLR	N-acetyl methionine (M)	P55957	EXTRACT_LS
MDCEVNNGSSLR	N-acetyl methionine (M)	P55957	EXTRACT_LS
MDCEVNNGSSLR	N-acetyl methionine (M)	P55957	EXTRACT_LS
MDCEVNNGSSLR	N-acetyl methionine (M)	P55957	EXTRACT_LS
MDCEVNNGSSLR	N-acetyl methionine (M)	P55957	EXTRACT_LS
MDCEVNNGSSLR	N-acetyl methionine (M)	P55957	EXTRACT_LS
MDDREDLVYQAK	N-acetyl methionine (M)	P62258	EXTRACT_LS
MDDREDLVYQAK	N-acetyl methionine (M)	P62258	EXTRACT_LS
MDDREDLVYQAK	N-acetyl methionine (M)	P62258	EXTRACT_LS
MDPNCSCEAGGSCACAGSCK	N-acetyl methionine (M)	P80294	EXTRACT_LS
MDVSGQETDWR	N-acetyl methionine (M)	Q96RN5	EXTRACT_LS
MDVSGQETDWR	N-acetyl methionine (M)	Q96RN5	EXTRACT_LS
MDVSGQETDWR	N-acetyl methionine (M)	Q96RN5	EXTRACT_LS
MEAAHFFEGTEK	N-acetyl methionine (M)	P17707	EXTRACT_LS
MEEIYAK	N-acetyl methionine (M)	Q8NFH3	EXTRACT_LS
MEGGFGSDFGGSGSGK	N-acetyl methionine (M)	Q9Y5L4	EXTRACT_LS
MELENYK	N-acetyl methionine (M)	P48736	EXTRACT_LS
MEPLQQQQQQQQQQQK	N-acetyl methionine (M)	Q8IVW6	EXTRACT_LS
MEPLQQQQQQQQQQQK	N-acetyl methionine (M)	Q8IVW6	EXTRACT_LS
MESNKDEAER	N-acetyl methionine (M)	Q9NXW2	EXTRACT_LS
MIMELTMNKK	Acetyl (K),3 Oxidation (M)	Q2PPJ7	EXTRACT_LS
MIMELTMNKK	Acetyl (K),3 Oxidation (M)	Q2PPJ7	EXTRACT_LS
MIMELTMNKK	Acetyl (K),3 Oxidation (M)	Q2PPJ7	EXTRACT_LS
MNLLPNIESPVTR	N-acetyl methionine (M)	P17980	EXTRACT_LS
MPQKDPCQK	N-acetyl methionine (M)	P56277	EXTRACT_LS
MTDEEIMEKLR	Acetyl (K),2 Oxidation (M)	Q13177	EXTRACT_LS
QGQQQAGGKK	Acetyl (K)	Q00839	EXTRACT_LS
QHLKEMGQMQVLQMKSEHQK	Acetyl (K),2 Oxidation (M)	Q92878	EXTRACT_LS
SDKPDMAEIEK	Acetyl (K),Oxidation (M)	P62328	EXTRACT_LS
SDKPDMAEIEK	Acetyl (K),Oxidation (M)	P62328	EXTRACT_LS
SDKPDMAEIEK	Acetyl (K)	P62328	EXTRACT_LS
